# Hematopoietic stem and progenitor cell heterogeneity is inherited from the embryonic hemogenic endothelium

**DOI:** 10.1101/2022.09.28.509963

**Authors:** Joey J. Ghersi, Gabriel Baldissera, Jared Hintzen, Stephanie A. Luff, Siyuan Cheng, Ivan Fan Xia, Christopher M. Sturgeon, Stefania Nicoli

## Abstract

Multipotent hematopoietic stem/progenitor cells (HSPCs) generate all mature blood cells in the erythroid, lymphoid, and myeloid lineages. HSPCs are initially produced in the embryo, via transdifferentiation of hemogenic endothelial cells (hemECs) in the aorta-gonad mesonephros (AGM). HSPCs in the AGM are functionally heterogenous in differentiation and proliferative output, but how these intrinsic differences are acquired remains unanswered. This knowledge could inform approaches to overcome the dysregulation of HSPC heterogeneity associated with poor outcomes of autologous transplants. Here we discovered that loss of microRNA (miR)-128 (miR-128^Δ/Δ^) in zebrafish leads to an expansion of hemECs forming replicative HSPCs in the AGM, and a skew towards the erythroid and lymphoid lineages in larval and adult stages. Furthermore, we found that inhibiting miR-128 during the differentiation of human pluripotent stem cells into hemECs, but not during the endothelial-to-hematopoietic transition, recapitulated the lineage skewing. *In vivo*, expression of wild-type miR-128 in endothelium restored the blood lineage distribution in miR-128^Δ/Δ^ zebrafish. We found that miR-128 represses the expression of the Wnt inhibitor *csnk1a1* and the Notch ligand *jag1b*, and thus promotes Wnt and Notch signaling in hemECs. De-repression of *cskn1a1* resulted in hemECs generating replicative and erythroid-biased HSPCs, whereas de-repression of *jag1b* resulted in hemECs forming lymphoid-biased HSPCs in the AGM and relative mature blood cells in adult. We propose that HSPC heterogeneity is established in hemogenic endothelium prior to transdifferentiation and is programmed in part by Wnt and Notch signaling modulation.
