## Supplementary Table 2. Raw gene expression and gene ontology on differential gene between wild-type and miR-128-/- from bulk RNA sequencing. for "Hematopoietic stem and progenitor cell heterogeneity is inherited from the embryonic hemogenic endothelium"

### Sheet: Supp table 2A
	Trunk Endothelial Cells enriched
Pathway GO	Count	.-log10(FDR)	Overlap ratio (%)
dre04012:ErbB signaling pathway	20	2.18314	1.57729
dre04068:FoxO signaling pathway	27	2.18314	2.12934
dre04150:mTOR signaling pathway	28	1.74995	2.2082
dre04510:Focal adhesion	32	1.19587	2.52366
dre04625:C-type lectin receptor signaling pathway	18	1.08477	1.41956
dre04330:Notch signaling pathway	13	1.08477	1.02524
dre04144:Endocytosis	36	1.08477	2.83912
dre04140:Autophagy - animal	24	1.07772	1.89274
dre04141:Protein processing in endoplasmic reticulum	24	1.07772	1.89274
dre04910:Insulin signaling pathway	22	1.07772	1.73502
dre04310:Wnt signaling pathway	24	0.721397	1.89274
dre05132:Salmonella infection	32	0.578878	2.52366
dre04810:Regulation of actin cytoskeleton	30	0.578878	2.36593
dre04530:Tight junction	25	0.506684	1.97161
dre03320:PPAR signaling pathway	12	0.45147	0.946372
dre04520:Adherens junction	14	0.45147	1.1041
dre00562:Inositol phosphate metabolism	12	0.43661	0.946372
minimal size	5	0.5	5
highest	45	0.5	5

### Sheet: Supp table 2B
	Head Endothelial Cells enriched
Pathway GO	Count	.-log10(FDR)	Overlap ratio (%)
dre04068:FoxO signaling pathway	13	2.315	4.42177
dre04012:ErbB signaling pathway	9	1.61133	3.06122
dre04510:Focal adhesion	14	1.61133	4.7619
dre04150:mTOR signaling pathway	11	1.20014	3.7415
dre04910:Insulin signaling pathway	10	1.19873	3.40136
dre04625:C-type lectin receptor signaling pathway	8	1.03178	2.72109
dre04912:GnRH signaling pathway	8	1.03178	2.72109
dre04520:Adherens junction	7	0.761678	2.38095
dre04218:Cellular senescence	9	0.704319	3.06122
dre04141:Protein processing in endoplasmic reticulum	9	0.704319	3.06122
dre04914:Progesterone-mediated oocyte maturation	6	0.455855	2.04082
dre04370:VEGF signaling pathway	5	0.425564	1.70068
minimal size	10	0.5	5
highest	45	0.5	5

### Sheet: Supp table 2C
Average expression in each samples
		Trunk expression							Head expression
geneid		128mutant 1	128mutant 2	128mutant 3	128mutant 4	WT 1	WT 2	WT 3	128mutant 1	128mutant 2	128mutant 3	128mutant 4	WT 1	WT 2	genename
ENSDARG00000013168		36.4462536488959	26.6790090429002	32.0328425487817	26.9522876437741	0	0	0	33.7212	23.9115	36.3018	41.1826	38.4431	51.4547	jag1b
ENSDARG00000062634		19.7851091236863	9.4667451442549	14.7177925224132	12.0820599782436	0	0	0	6.74424	3.98525	8.5416	4.22386	2.74594	5.513	kat2b
ENSDARG00000057007		47.9007905099774	47.3337257212745	78.7834776199766	41.8225153093046	15.9212444553232	11.5068054352872	0	187.875	185.314	172.967	205.913	149.196	174.578	ctbp1
ENSDARG00000010791		17.7024660580351	14.6304243138485	18.1808025276869	13.0114492073392	0	0	4.13268373096573	131.994	123.543	145.207	129.884	137.297	158.039	dla
ENSDARG00000056184		24.9917167878143	27.5396222378324	40.690367561966	35.316790705635	1.49261666768655	0	6.88780621827621	139.702	81.6976	102.499	98.2048	81.4628	85.4515	dvl2
ENSDARG00000002787		27.0743598534655	34.4245277972906	26.8383275408712	16.7290061237219	10.9458555630347	6.39266968627068	1.37756124365524	49.1366	57.7861	50.1819	65.4698	88.7853	73.5067	tle3a
ENSDARG00000052091		28.1156813862911	14.6304243138485	20.7780600316422	17.6583953528175	0	0	0	41.4289	24.9078	39.5049	33.7909	32.9512	28.4838	rbpjb
ENSDARG00000002336		55.1900412397566	25.8183958479679	34.630100052737	42.7519045384003	0	0	0	39.502	30.8857	37.3695	39.0707	32.9512	41.3475	dlc
ENSDARG00000015707		57.2726843054078	41.3094333567487	57.139665087016	53.9045752875482	0	0	0	61.6616	61.7713	62.9943	69.6937	67.7331	74.4255	dvl3a
ENSDARG00000006566		30.1983244519423	24.9577826530357	30.3013375461449	52.9751860584526	1.9901555569154	6.39266968627068	11.0204899492419	59.7347	47.823	44.8434	49.6304	46.6809	48.6982	nlk1
ENSDARG00000028793		2.08264306565119	5.16367916959358	5.19451500791055	4.64694614547829	0	0	0	1.92693	4.98156	3.2031	5.27983	2.74594	0	nlk2
ENSDARG00000020795		13.5371799267327	12.0485847290517	11.2547825171395	4.64694614547829	3.48277222460195	0	0	20.2327	18.9299	24.5571	16.8954	20.1369	15.6202	rac3b
ENSDARG00000054438		43.735504378675	60.2429236452585	48.4821400738318	52.0457968293569	23.8818666829848	11.5068054352872	2.75512248731048	39.502	43.8377	37.3695	31.679	27.4594	28.4838	fzd2
ENSDARG00000052674		521.702087945624	426.003531491471	425.084478147346	446.106829965916	18.4089389014674	79.2691041097564	46.8370822842782	405.618	403.506	445.231	419.218	401.822	521.898	csnk1a1
ENSDARG00000009473		13.5371799267327	3.44245277972905	8.65752501318425	10.2232815200522	0	0	0	21.1962	19.9262	10.677	29.567	21.9675	15.6202	ppardb
ENSDARG00000031888		1.0413215328256	0.860613194932264	4.32876250659212	8.36450306186093	0	0	0	13.4885	3.98525	8.5416	3.1679	7.3225	3.67534	mapk8a
ENSDARG00000009689		77.0577934290941	52.4974048908681	48.4821400738318	81.786252160418	8.95570000611929	0	0	71.2962	67.7492	59.7912	67.5818	76.8862	67.0749	daam1b
ENSDARG00000009870		4.16528613130238	2.58183958479679	5.19451500791055	4.64694614547829	0	0	1.37756124365524	9.63463	1.99262	3.2031	0	13.7297	14.7013	mapk8b
ENSDARG00000006921		34.3636105832447	48.1943389162068	77.9177251186582	51.1164076002612	0	0	0	97.3097	91.6607	76.8744	98.2048	49.4268	32.1592	lrp5
ENSDARG00000092659		2.08264306565119	5.16367916959358	7.79177251186582	3.71755691638264	0	0	0	4.81731	7.9705	7.4739	8.44772	1.83062	0	ppp3r1a
ENSDARG00000004305		10.413215328256	3.44245277972905	2.59725750395527	5.57633537457395	0	0	0	3.85385	2.98894	9.6093	4.22386	1.83062	0	vangl1
ENSDARG00000017500		68.7272211664893	36.1457541871551	52.8109025804239	55.7633537457395	0	0	0	45.2827	35.8672	46.9788	40.1267	40.2737	50.5359	rock2a
ENSDARG00000060004		26.0330383206399	51.6367916959358	67.5286951028371	41.8225153093046	23.3843277937559	5.11413574901654	1.37756124365524	101.164	104.613	81.1452	89.757	39.3584	47.7794	fzd7a
