## Supplementary Table 3. Total cell numbers and gene expression from single cell RNA sequencing experiment between wild-type, miR-128-/-. for "Hematopoietic stem and progenitor cell heterogeneity is inherited from the embryonic hemogenic endothelium"

### Sheet: Supp Table 3A
	Number of cells expressing csnk1a1 and jag1b
Number of cells expressing
WT
Cluster_Genotype_ID	Csnk1a1+_Cells	Jag1b+_Cells
C0	590	3
C1	522	27
C2	498	9
C3	219	0
C4	252	9
C5	110	0
C6	76	2
C7	127	0
C8	38	0
Total	2432	50

### Sheet: Supp table 3B
				Wnt- and Notch-regulated genes expression in single cell
		Cluster.0_csnk1	Cluster0_jag1	Cluster.0_mir128_Mutant	Cluster.0_mir128_WT	Cluster.1_csnk1	Cluster.1_jag1	Cluster.1_mir128_Mutant	Cluster.1_mir128_WT	Cluster.2_csnk1	Cluster.2_jag1	Cluster.2_mir128_Mutant	Cluster.2_mir128_WT	Cluster.3_csnk1	Cluster.3_jag1	Cluster.3_mir128_Mutant	Cluster.3_mir128_WT	Cluster.4_csnk1	Cluster.4_jag1	Cluster.4_mir128_Mutant	Cluster.4_mir128_WT	Cluster.5_csnk1	Cluster.5_jag1	Cluster.5_mir128_Mutant	Cluster.5_mir128_WT	Cluster.6_csnk1	Cluster.6_jag1	Cluster.6_mir128_Mutant	Cluster.6_mir128_WT	Cluster.7_csnk1	Cluster.7_jag1	Cluster.7_mir128_Mutant	Cluster.7_mir128_WT	Cluster.8_csnk1	Cluster.8_jag1	Cluster.8_mir128_Mutant	Cluster.8_mir128_WT
Notch	dll4	3.30955	5.55522	2.52918	2.67235	3.08541	5.18503	1.85183	2.70766	1.88538	2.31638	1.72259	1.94275	0.539361	0.687888	0.534509	0.588284	2.05143	2.6066	1.02781	1.68445	0.0475021	0.169514	0.0567697	0.105057	0.613913	0.643619	0.429386	0.558636	1.73847	2.1495	1.13039	1.81306	0.10436	0.310393	0.130522	0.28456
	her1	0	0.0167751	0	0	0	0	0	0.00796077	0	0.00366838	0	0	0.00429298	0.0147971	0.00221444	0	0.00853449	0.0062592	0	0.00362536	0	0	0	0	0	0	0	0	0	0	0	0	0.0235966	0.00555136	0	0
	her6	0.23205	0.257745	0.115843	0.195362	0.185629	0.20725	0.11349	0.11474	0.424372	0.312391	0.152634	0.201626	0.205195	0.261156	0.392863	0.269939	1.04467	0.600233	0.521384	0.601957	0.0870926	0.0727394	0.0436016	0.0309301	0.285846	0.342662	0.2311	0.339939	0.93617	0.317894	0.47771	0.485549	0.297002	0.105442	0.126871	0.105009
	her7	0.0246093	0	0	0.00270094	0	0	0.00552487	0.00309064	0	0	0	0	0	0	0	0	0	0	0	0.0032755	0.00169999	0	0	0	0	0	0	0	0.0189432	0	0	0	0.015669	0.0220362	0	0
	hes6	0.118848	0.0982865	0.129422	0.109001	0.0993192	0.0796741	0.108737	0.0860785	0.054196	0.0422961	0.0986997	0.125179	1.29325	0.840079	0.789585	1.36534	0.183211	0.0700105	0.178251	0.156494	0.074063	0.0921142	0.10241	0.0691205	1.12593	1.1971	0.546206	0.792569	0.0737054	0.0259326	0.097731	0.120387	0.0429328	0.0424026	0.0915945	0.087927
	hey1	0.137955	0.173167	0.0437037	0.106038	0.05564	0.0885404	0.0178546	0.0310108	0.118419	0.17133	0.048851	0.0849796	0.00659942	0.0364387	0.00535501	0.00727161	0	0.0213893	0	0.0122717	0.00936488	0.00772915	0.0134014	0.0169293	0.003914	0.0220465	0.0108797	0.00696183	0.0998734	0.0662876	0.0339275	0.0294104	0.0282651	0.0218666	0	0.00270503
	hey2	0.486147	0.688704	0.400463	0.41792	0.596488	0.931242	0.339641	0.540164	0.788741	0.747066	0.774331	0.792764	0.0748952	0.110048	0.0568034	0.0449726	0.328075	0.658133	0.240428	0.35092	0.0246048	0.0885487	0.0186238	0.0261484	0.0652305	0.0458066	0.0518508	0.124113	0.0138205	0.121957	0.0609793	0.265333	0.0187383	0.0347813	0.014548	0.00292839
Wnt	axin2	0.0368512	0.102125	0.0785968	0.0596118	0.0113991	0.0284438	0.0312597	0.0219499	0.0081198	0.0256653	0.029462	0.015683	0.00430213	0.0100395	0.0100417	0.0202003	0.0380792	0.076179	0.032285	0.00997054	0.015674	0.0153637	0.00623569	0.00661343	0.00992052	0.011727	0	0.0607688	0.0107583	0.00557944	0.0119586	0.0378441	0.0673937	0.0355849	0	0.00753875
	dkk2	0.00154457	0.0184337	0	0.00183766	0	0.0026561	0	0	0	0	0.00767572	0.00209502	0	0	0	0	0	0	0	0.00463815	0	0.0036302	0	0	0	0	0	0	0.00724924	0.0325275	0.0180918	0.0145235	0.0180327	0	0	0
	dkk3a	0.00254172	0.00550292	0.000653192	0	0	0.0133533	0	0.00158394	0.00428411	0.00960686	0	0.00219184	0	0	0	0	0.0102606	0.0409192	0	0.00472749	0	0	0.00203361	0	0	0	0	0	0	0	0	0	0	0.00372676	0	0
	tcf7	0.0078346	0.0210461	0.00764434	0.0101661	0.00361825	0.0105562	0.00557194	0.0038654	0.0361821	0.0344146	0.00475117	0.0146085	0.0444192	0.0770417	0.0498136	0.0596798	0.0286867	0.0195115	0.0305997	0.020761	0.00818004	0.0167711	0.0356608	0.0173508	0.0371119	0.0197135	0.0365664	0.0195821	0.0594913	0.0419895	0.0548756	0.0490645	0.012013	0.00825948	0.0114426	0.040368
	lef1	0.0971263	0.149608	0.0816858	0.0717799	0.0508363	0.0738491	0.0328731	0.0501983	0.025099	0.07659	0.0202499	0.016401	0.0654842	0.113373	0.047843	0.0486536	0.0429465	0.0383513	0.0140376	0.0176283	0.00967518	0.0240686	0.00860066	0.0116175	0.0427613	0.0967775	0.0705879	0.0350597	0.0854463	0.124359	0.0437394	0.0703971	0.00585568	0.0218723	0.0047793	0.00229026
	cdh2	0.075223	0.148239	0.0512428	0.0623859	0.125434	0.156392	0.0971598	0.110247	0.0830464	0.156927	0.0710903	0.083348	0.0328051	0.0726504	0.0833693	0.053058	0.180446	0.314273	0.179019	0.335756	0.00944925	0.0256757	0.00440514	0.00244095	0.0470537	0.0592055	0.172112	0.0618528	0.103212	0.0844509	0.0487015	0.067942	0.0163166	0.0249342	0.022945	0.0648158
	ccnd1	0.128184	0.250783	0.122989	0.111397	0.156314	0.465286	0.0658968	0.148158	0.230615	0.47724	0.120068	0.180662	0.814635	1.2339	0.603124	0.593682	0.300339	0.576045	0.218335	0.363103	0.421823	0.630738	0.476062	0.372387	0.829037	1.11925	0.396982	0.658214	0.17015	0.713229	0.291191	0.387285	3.40386	4.398	2.465	2.87314
