## Supplementary Table 4. Raw gene expression of wnt- and notch-regulated genes from bulk RNA sequencing between scramble and antagomir-128 treated hPSCs for "Hematopoietic stem and progenitor cell heterogeneity is inherited from the embryonic hemogenic endothelium"

### Sheet: Supp table 4
Wnt- and Notch-regulated genes from Human bulk RNA sequencing
external_gene_name	Scramble1	Scramble2	Scramble3	AntagomiR-128 1	AntagomiR-128 2	AntagomiR-128 3
LEF1	17.1748	97.979	0	0	64.5116	187.494
AXIN2	60.1118	85.2338	164.025	165.462	242.379	35.3472
NKD1	122.37	37.4391	28.4436	0	15.6671	0
CD44	133.82	147.367	205.742	27.3373	67.2764	181.346
CDH2	1319.6	610.178	1168.08	752.494	999.93	930.552
CCND1	401.461	370.409	350.805	289.199	248.831	312.745
MYCN	31.4871	191.179	119.463	0	0.921595	174.431
TLE1	181.051	318.631	646.618	217.259	412.874	407.261
DKK3	0	52.5741	34.1324	0	30.4126	87.5995
TCF7L1	812.94	821.272	463.631	869.037	747.413	608.586
AXIN1	44.3682	147.367	55.9391	0	62.6684	56.0944
HEY1	1522.83	1408.35	1358.66	3942.32	1145.54	2260.68
HEY2	465.866	379.171	754.704	753.933	164.965	713.09
HES1	1934.31	3928.72	770.822	1135.22	1090.25	7642.67
HES5	103.049	29.4734	260.733	100.716	109.67	46.8734										0
HES6	218.979	67.7091	136.529	0	37.7854	6.14733
NOTCH1	993.991	1479.24	713.935	284.883	991.636	1456.15
NOTCH2	156.004	134.622	10.4293	0	73.7276	122.947
NOTCH3	122.37	239.77	112.826	1.4388	92.1595	181.346
EFNB2	1430.52	1317.54	1023.97	792.781	1046.01	1934.1
MAML2	114.499	234.99	150.751	0	146.534	177.504
						A
