## Supplemental Data 1 for "Hematopoietic stem and progenitor cell heterogeneity is inherited from the embryonic hemogenic endothelium"

### Sheet: Supp table 5A
			Average raw expression of markers in csnk1a1- and jag1b-g3'UTR mutants in non reclustered clusters
	Clusters id
	0	1	2	3	4	5	6	7	8	9	10	11	12	13	14	15	16	17
kdrl	52.2209	73.4365	90.0547	44.8487	19.9701	56.1437	36.9592	59.1559	12.6907	8.21814	11.5271	7.90274	12.7979	18.2685	9.29066	5.99771	4.09662	9.32486
etv2	6.44587	5.68668	5.94401	6.94637	0.504396	10.5088	6.38933	6.36478	1.33141	1.0163	1.25987	0.784279	1.21981	1.29662	0.568537	1.00561	0.600992	1.12963
cdh5	17.9944	21.4039	18.5897	18.349	3.40192	19.3421	16.0964	19.7383	3.47404	2.84385	3.86235	2.18792	4.40625	4.91342	2.6601	3.03649	1.2727	2.02926
fli1a	3.24813	3.42611	3.42943	4.35973	2.05694	3.94542	2.99505	3.88096	0.907137	0.754314	0.908417	0.313285	1.0129	0.927884	0.566327	0.572475	0.213519	0.68734
flt4	4.00175	2.10422	4.32367	4.01648	0.310709	4.82879	4.35922	3.72646	0.629397	0.620241	0.774933	0.483975	0.703823	0.645122	0.276399	0.464685	0.140825	0.547119
stab2	26.8437	4.96903	25.9573	11.4753	2.58731	12.4741	26.9252	14.4526	3.93763	2.63225	3.7387	2.52072	4.51487	3.84051	4.10963	3.42242	1.40943	3.27417
dab2	22.7367	4.74592	16.4942	8.42896	2.05251	9.25242	18.1465	12.5607	3.5683	2.01796	2.71574	1.84178	2.94646	3.5017	2.48596	3.25999	1.4107	3.11003
lyve1b	6.24184	0.288502	3.4004	1.8076	0.328608	0.980184	6.3603	2.60473	0.79041	0.454344	0.758213	0.41563	0.615072	0.442013	0.24535	0.975877	0.137877	0.453284
mrc1a	18.6852	2.25218	14.8995	5.72014	1.05203	4.68832	14.501	7.79008	2.65506	1.84136	2.29429	1.37471	2.57674	2.24106	1.9607	1.84093	0.665959	1.65508
efnb2a	0.715072	2.47204	0.973492	1.35297	0.548608	1.34206	0.617164	1.17483	0.243075	0.0692278	0.711705	0.363206	0.270591	0.293482	0.408264	0.274481	0.561922	0.149219
cldn5b	5.27765	15.9852	4.11575	9.69903	1.57267	5.1201	5.16323	11.184	1.36207	0.887713	1.5999	0.652966	1.60123	1.23333	1.09252	0.806602	0.59614	0.965356
dll4	1.67337	3.93692	1.76286	2.68545	0.805617	1.71765	1.90711	1.92218	0.467168	0.278875	0.406403	0.39494	0.729073	0.431238	0.545361	0.107344	0.341766	1.3445
cxcr4a	0.00934346	1.44058	0.110879	0.475473	0.106774	0.103109	0.0411885	0.367168	0.0846946	0.0158141	0.179042	0.0305591	0.135407	0.730333	0	0	0.0213051	0.140547
gfi1b	0.00164901	0.00124995	0.00208871	0.00189165	0.0210075	0	0.00541064	0	0.917665	0.0104649	0.00205799	0.0349845	0.00179798	0.133166	0.0493777	0	0.0387097	0
gata2b	0.00624429	0.0555144	0.0474029	0.0296843	0.378878	0.00236792	0.030613	0.0175756	0.00727358	0.000577299	0.00250857	0	0.00922454	0.00162274	0	0	0	0
runx1	0.00404669	0.10795	0.224902	0.0272091	0.655547	0.0116819	0.0599418	0.0296891	0.0337236	0.0354067	0.00616146	0.0221471	0.00705034	0.0929819	0.102436	0.0333905	0	0.0478058
cmyb	0.00692449	0.012657	0.0650257	0.0239385	3.83099	0.014972	0.0168843	0.0356898	0.656346	1.10306	0.0130976	0.0436902	0.0930037	0.189665	0.140145	0.0587128	0.494262	0.0549333
ptprc	0.00244512	0.00110748	0.00632134	0.00223965	0.240711	0.00105818	0.0032537	0.00124366	0.0207865	2.5369	0.0347109	0.0131286	0	0.0140171	0	2.88439	0.0940992	0.0345151
ikzf1	0.011026	0.0192905	0.0313875	0.0102087	1.06572	0.00815819	0.0150588	0.0756852	0.351361	0.394438	0.00209415	0.0260912	0	0.0129265	0	0.150369	0	0.0226827
gata1a	0.00373792	0.00459422	0.0219562	0.00539068	0.0453277	0.0167527	0.00244939	0.00734392	1.31306	0.0345874	0.00679155	0.00367953	0	0.00892044	0.0361875	0.00820226	0	0
alas2	0.0109055	0.0177743	0.0331751	0.0147304	0.0210859	0.0135963	0.00401046	0.0261443	6.23185	0.119718	0.0274895	0.0235553	0.069688	0.188162	0.136847	0.0506698	0.0579972	0.011033
lcp1	0.0132468	0.0711465	0.0268261	0.0497366	0.18841	0.016734	0.034927	0.0310045	0.00683556	1.90223	0.0040618	0.010219	0.00879572	0.00338502	0	2.28535	0.0355931	0
spi1b	0.00881676	0.0113161	0.0200378	0.012338	1.04191	0.00864721	0.0106774	0.042515	0.167223	12.0805	0.012356	0.0185535	0.0599704	0.0651763	0.112727	7.16743	0.494646	0
csf1rb	0.00198614	0.0012392	0.00817629	0.00112045	1.51601	0	0.00103278	0.00822634	0.00432424	0.573263	0.00365489	0.0222385	0.033843	0.0667119	0.0403502	0.622182	0.0942861	0
mfap4	0.00382644	0.00123384	0.00477846	0.000899512	0.00219173	0.000823971	0.00187776	0.00901971	0.000699053	0.448755	0	0.00507987	0	0.012255	0	50.1139	0	0
csf1ra	0.00206449	0.00296258	0	0.000572732	0.00101935	0.00162463	0.00155291	0.00269273	0	0.00235021	0.00734544	0.00896863	0	0	0.00708213	0.810459	0	0
mpx	0.0195906	0.0176058	0.0467038	0.0224935	0.0188612	0.0176061	0.0318699	0.0208594	0.494314	27.2347	0.00547996	0.00946418	0.0734193	0.131685	0.24863	2.41094	0.0124151	0
lyz	0.34492	0.450183	0.943526	0.330454	3.17831	0.346887	0.361803	0.78402	1.54041	638.465	0.385445	0.98838	1.60125	0.96001	0.41464	14.1904	0.375909	0.297714

### Sheet: Supp table 5B
	Cell composition in all reclustered clusters
Cluster_Genotype_ID	Cluster_Genotype_Cell_Number_raw
0_csnk1	525
0_jag1	623
0_mir128_Mutant	547
0_mir128_WT	722
1_csnk1	317
1_jag1	414
1_mir128_Mutant	589
1_mir128_WT	674
2_csnk1	274
2_jag1	500
2_mir128_Mutant	408
2_mir128_WT	622
3_csnk1	416
3_jag1	335
3_mir128_Mutant	386
3_mir128_WT	386
4_csnk1	203
4_jag1	123
4_mir128_Mutant	320
4_mir128_WT	341
5_csnk1	327
5_jag1	387
5_mir128_Mutant	168
5_mir128_WT	244
6_csnk1	167
6_jag1	113
6_mir128_Mutant	116
6_mir128_WT	142
7_csnk1	122
7_jag1	341
7_mir128_Mutant	73
7_mir128_WT	152
8_csnk1	243
8_jag1	352
8_mir128_Mutant	76
8_mir128_WT	130

### Sheet: Supp table 5C
Raw number of gata2b+ cells
Cluster ID and Genotype	Gata2b+_Cells
0_csnk1	0
0_jag1	3
0_mir128_Mutant	1
0_mir128_WT	0
1_csnk1	6
1_jag1	7
1_mir128_Mutant	12
1_mir128_WT	6
2_csnk1	1
2_jag1	0
2_mir128_Mutant	4
2_mir128_WT	4
3_csnk1	34
3_jag1	16
3_mir128_Mutant	44
3_mir128_WT	21
4_csnk1	33
4_jag1	20
4_mir128_Mutant	51
4_mir128_WT	41
5_csnk1	0
5_jag1	0
5_mir128_Mutant	0
5_mir128_WT	0
6_csnk1	12
6_jag1	2
6_mir128_Mutant	12
6_mir128_WT	17
7_csnk1	0
7_jag1	1
7_mir128_Mutant	1
7_mir128_WT	1
8_csnk1	0
8_jag1	0
8_mir128_Mutant	0
8_mir128_WT	1
