## Supplementary Table 6. List of primers used in this study. for "Hematopoietic stem and progenitor cell heterogeneity is inherited from the embryonic hemogenic endothelium"

### Sheet: Supp table 6
Primers used for miR-128 genotyping
Primers	Sequence
miR-128-1 forward	[6fam]-cagttctctcactcgactcaac
miR-128-1 reverse	gagagtcctcataaaccaccaa
miR-128-2 forward	[6fam]-gtgcttgtgaatggctgtattt
miR-128-2 reverse	tccacacactgaacccataag
Primers used for Crispr-Cas9 experiments
Gene	Primer Name	sequence (5'-3')	Use
Jag1b	Jag1b_gRNA_1	taatacgactcactataGGAATATGAAGAATCGTGTCgttttagagctagaa	gRNA
	Jag1b_gRNA_2	taatacgactcactataGGTAACTTAATAATCAAGAGgttttagagctagaa	gRNA
	Jag1b_F_2	tttcttggggcgggatagg	genotyping
	Jag1b_R_2	tcaaaactagacaggacat
Csnk1a1	Csnk1a1_gRNA	taatacgactcactataGGACAGTGCCTGGCAGGTTCgttttagagctagaa	gRNA
	Casnk1a1_F	agacaatgtaatgaagcagagc	genotyping
	Casnk1a1_R	tttccgtttcaaagaaggag
Primers used in qPCR
Primers	Sequence
jag1b Forward	acacgcctgtctatccaacc
jag1b Reverse	gacatgtgcctccatgtttg
csnk1a1 Forward	gcatcactgtcccaacacac
csnk1a1 Reverse	gagccgagcactccagatac
scl Forward	ccgctcgccactattaacag
scl Reverse	gttcgtgaaaatccgtcgc
etv2 Forward	gaggaattctcgaaggattgg
etv2 Reverse	tggttttctaaaggcacctagc
r3hdm1 Forward	cgatggaagtcctgtggttt
r3hdm1 Reverse	caaactgaacagacggagca
arpp21 Forward	agttacccggttcagtgtgc
arpp21 Reverse	gctgctgctgatgatgatgt
dre-miR-128	tcacagtgaaccggtctctttt	primers only used for miR-128 qPCR after FACS
